# Uncovering bioactive metabolites from the *Taxus wallichiana* endophyte *Annulohypoxylon purpureonitens* using reverse metabolomics

**DOI:** 10.64898/2026.08.17.744784

**Authors:** Tara Shrestha, Maria Rosario Garicia Gill, Heriberto Velez, Anjela Dahal, Samriddhi Bhochhibhoya, Santosh Lamichhane, Dhruva Prasad Gauchan

## Abstract

Endophytic fungi associated with the Himalayan yew (Taxus wallichiana) are an underexplored source of bioactive secondary metabolites. Here, we investigated the extracellular metabolites produced by *Annulohypoxylon purpureonitens*, an endophytic fungus isolated from T. wallichiana collected in Nepal, using bioactivity-guided screening coupled with liquid chromatography–tandem mass spectrometry. The fungal extract exhibited broad-spectrum antibacterial activity, with the strongest inhibition observed against Staphylococcus aureus and Enterococcus faecalis (minimum inhibitory concentration, 500 μg ml ¹). The extract also showed antioxidant activity and cytotoxic effects against HeLa and MCF-7 human cancer cell lines. Molecular networking based on the Global Natural Products Social Molecular Networking platform, together with reverse metabolomics, enabled the putative annotation of diverse metabolites, including hydroquinidine, chlorogenic acid, muramic acid and cordycepin conjugates. Several of these metabolite features were also observed across publicly available microbial metabolomics datasets. These findings highlight *A. purpureonitens* as a promising source of chemically diverse metabolites with antibacterial, antioxidant and cytotoxic activities and provide a basis for subsequent isolation and functional characterization of its bioactive constituents.
