## Supplementary table 1 for "Uncovering bioactive metabolites from the *Taxus wallichiana* endophyte *Annulohypoxylon purpureonitens* using reverse metabolomics"

### Sheet: Table S1
Bioactivity and reverse metabolomics of an endophytic fungus Annulohypoxylon purpureonitens from Taxus wallichiana
Tara Shrestha1, Maria Rosario Garicia Gill2, Heriberto Velez2, Anjela Dahal1, Samriddhi Bhochhibhoya1, Santosh Lamichhane4,5,6 and , Dhruva Prasad Gauchan 1*
1Department of Biotechnology, Kathmandu University, Dhulikhel, Nepal
2Department of Forest Genetics and Plant Physiology, Swedish University
of Agricultural Sciences (SLU), Umeå, Sweden
3Department of Biology, College of Science, Mathematics and Technology, Wenzhou-Kean University, Wenzhou University Town, China
4Research Center for Infections and Immunity, Institute of Biomedicine, University of Turku, Turku, Finland
5Microbe Centre, University of Turku and Wellbeing Services County of Southwest Finland, Turku, Finland
6Turku Clinical Microbiome Bank, Clinical Microbiology, Turku University Hospital, The Wellbeing Services County of Southwest Finland, Turku, Finland
Corresponding Author: Email:gauchan@ku.edu.np
Rank	Annotation_Detail	Precursor_mz	MQScore	Shared_Peaks	Mass_Error_ppm	Library	Adduct	Identification_Quality
1	Massbank:AU239460 Canrenone|(9S,14S)-10,13-dimethylspiro[2,8,9,11,12,14,15,16-octahydro-1H-cyclopenta[a]phenanthrene-17,5`-oxolane]-2`,3-dione [M-H]-	339203	966195	6	177241	MASSBANK.mgf		Moderate
2	DOCOSANOL [M-H]-	325187	961785	10	494794	MONA.mgf		Low
3	"related spectra of 'hydroquinidine (Delta Mass:-14.02)', 'spironolactone (Delta Mass:-28.03)'" [M+H]+	311171	954862	6	637481	GNPS-DRUG-ANALOG.mgf		High
4	Massbank:FIO00626 Chlorogenic acid [M-H]-	353,09	940935	6	561798	MASSBANK.mgf		High
5	Massbank:PR309144 N-Fructosyl pyroglutamate [M-H]-	290,09	893956	7	103097	MASSBANK.mgf		Moderate
6	Massbank:UT000053 13-HOTrE(r)|13S-hydroxy-6Z,9Z,11E-octadecatrienoic acid|13(S)-HOTrE(gamma) [M-H]-	293,18	88874	7	109,18	MASSBANK.mgf		Low
7	Spectral Match to Decylbenzenesulfonic acid from NIST14 [M-H]-	297178	884317	7	117493	GNPS-NIST14-MATCHES.mgf		Low
8	bonactin [M+Na]+	422164	875629	6	2530,47	MONA.mgf		Low
9	PA(18:2/18:2); [M-H]- C39H68O8P1 [M-H]-	695533	865098	9	977665	PNNL-LIPIDS-NEGATIVE.mgf		Low
10	AKOS018683325 [M-H]-	256099	851122	6	3908,94	MSNLIB-NEGATIVE.mgf		Low
11	Conjugate of HYDROQUINIDINE (delta mass: 59.9501 Da; putative annotation: N/A; putative formula: CO-1S2) [M-H]-	383145	844741	7	5185,12	GNPS-CONJUGATED-METABOLOME-NEGATIVE.mgf		Low
12	Conjugate of Galactose 1-phosphate - 30.0 eV (delta mass: 574.5831 Da; putative annotation: N/A; putative formula: C43H74O-1) [M-H]-	833555	831248	10	612104	GNPS-CONJUGATED-METABOLOME-NEGATIVE.mgf		Low
13	Massbank:PR305656 Biochanin A [M-H]-	282115	749844	6	3342,09	MASSBANK.mgf		Low
14	NCGC00380719-01_C20H28O3_7-Hydroxyabieta-8,11,13-trien-18-oic acid [M-H2O+H]+	297245	729678	8	6539,82	GNPS-NIH-NATURALPRODUCTSLIBRARY_ROUND2_POSITIVE.mgf		Low
15	p-hydroxy-benzoic-acid_2-ethylaniline (known isomers: 0; isobaric peaks: 2) [M+H]+	242,12	714192	6	123524	MULTIPLEX-SYNTHESIS-LIBRARY-ALL-PARTITION-4.mgf		Low

### Sheet: Table S2
Bioactivity and reverse metabolomics of an endophytic fungus Annulohypoxylon purpureonitens from Taxus wallichiana
Tara Shrestha1, Maria Rosario Garicia Gill2, Heriberto Velez2, Anjela Dahal1, Samriddhi Bhochhibhoya1, Santosh Lamichhane4,5,6 and , Dhruva Prasad Gauchan 1*
1Department of Biotechnology, Kathmandu University, Dhulikhel, Nepal
2Department of Forest Genetics and Plant Physiology, Swedish University
of Agricultural Sciences (SLU), Umeå, Sweden
3Department of Biology, College of Science, Mathematics and Technology, Wenzhou-Kean University, Wenzhou University Town, China
4Research Center for Infections and Immunity, Institute of Biomedicine, University of Turku, Turku, Finland
5Microbe Centre, University of Turku and Wellbeing Services County of Southwest Finland, Turku, Finland
6Turku Clinical Microbiome Bank, Clinical Microbiology, Turku University Hospital, The Wellbeing Services County of Southwest Finland, Turku, Finland
Corresponding Author: Email:gauchan@ku.edu.np
Rank	Annotation_Detail	Precursor_mz	MQScore	Shared_Peaks	Mass_Error_ppm	Library	Adduct	Identification_Quality
1	PC(16:1/18:1); [M+H]+ C42H81N1O8P1 [M+H]+	758559	978301	8	144829	PNNL-LIPIDS-POSITIVE.mgf		Moderate
2	Spectral Match to Avobenzone from NIST14 [M+H]+	311158	950984	6	200074	GNPS-NIST14-MATCHES.mgf		Low
3	PC(16:0/20:5); [M+H]+ C44H79N1O8P1 [M+H]+	780542	913399	6	154043	PNNL-LIPIDS-POSITIVE.mgf		Moderate
4	Cordycepin [M+NH3+H]+	268,26	893777	6	3254,77	MONA.mgf		Low
5	Conjugate of Bamethane (delta mass: 163.0848 Da; putative annotation: N/A; putative formula: C6H13NO4) [M+H]+	372097	843124	9	3046,41	GNPS-CONJUGATED-METABOLOME-POSITIVE-PARTITION-3.mgf		Low
6	(R,Z)-12-hydroxyoctadec-9-enoic-acid_1-tetradecanol (known isomers: 0; isobaric peaks: 0) [M+NH3+H]+	512495	841479	7	176256	MULTIPLEX-SYNTHESIS-LIBRARY-ALL-PARTITION-3.mgf		Moderate
7	Massbank:AU247606 Tricresylphosphate|Tri-P-cresyl phosphate|tris(4-methylphenyl) phosphate [M+H]+	369118	824345	9	189327	MASSBANK.mgf		Moderate
8	Tirasemtiv [M-H]-	230889	821522	6	7769,29	MSNLIB-NEGATIVE.mgf		Low
9	gemfibrozile_2,6-di-tert-butyl-4-methylphenol [M+H]+	453336	81701	13	132614	GNPS-ION-MOBILITY-LIBRARY.mgf		Moderate
10	Conjugate of (6-Fluoro-1H-benzimidazol-2-yl)methanol (delta mass: 56.0352 Da; putative annotation: N/A; putative formula: C2H4N2) [M+H]+	224953	800153	6	8319,26	GNPS-CONJUGATED-METABOLOME-POSITIVE-PARTITION-2.mgf		Low
11	Conjugate of Muramic acid (delta mass: 206.0731 Da; putative annotation: N/A; putative formula: C15H10O) [M+H]+	456251	798828	6	4212,29	GNPS-CONJUGATED-METABOLOME-POSITIVE-PARTITION-3.mgf		Low
12	Conjugate of 5-Formyl-2-hydroxy-3-methylbenzoic acid (delta mass: 60.0213 Da; putative annotation: N/A; putative formula: C2H4O2) [M+H]+	239097	797659	7	8188,46	GNPS-CONJUGATED-METABOLOME-POSITIVE-PARTITION-1.mgf		Low
13	4-acetylbutyric-acid_1-octacosanol (known isomers: 0; isobaric peaks: 0) [M+NH3+H]+	540527	789332	6	14792	MULTIPLEX-SYNTHESIS-LIBRARY-ALL-PARTITION-1.mgf		Moderate
14	tetracosanoic-acid_1,4-cyclohexanediol (known isomers: 1; isobaric peaks: 0) [M+NH3+H]+	484464	782853	8	185824	MULTIPLEX-SYNTHESIS-LIBRARY-FILTERED-PARTITION-2.mgf		Moderate
15	Z2440713289 [M-H2O+H]+	273107	778842	7	7198,82	MSNLIB-POSITIVE.mgf		Low
16	Spectral Match to Leucrose from NIST14 [M+Na]+	365098	777913	6	328488	GNPS-NIST14-MATCHES.mgf		Low
17	2-methoxyethyl 5-hydroxy-2-methyl-1-{3-[(4-nitrophenyl)amino]propyl}indole-3-c arboxylate CollisionEnergy:102040 [M+H]+	430142	765773	6	4577,47	BERKELEY-LAB.mgf		Low
18	1-(2-fluorophenyl)-6-oxo-1,6-dihydropyridine-3-carboxylic acid [M-H]-	230435	750717	6	6925,51	MSNLIB-NEGATIVE.mgf		Low
19	Z2233377181 [M+H]+	365849	750248	6	1716,8	MSNLIB-POSITIVE.mgf		Low
20	Conjugate of 1,6-Dihydroxynaphthalene (delta mass: 76.0881 Da; putative annotation: N/A; putative formula: N/A) [M+H]+	239114	742341	6	8290,2	GNPS-CONJUGATED-METABOLOME-POSITIVE-PARTITION-2.mgf		Low
21	MoNA:771750 Penciclovir (USAN/INN) [M-H]-	253174	740237	6	4220,36	MONA.mgf		Low
22	Aspartic acid_Dodecanal (known isomers: 0; isobaric peaks in run: 1) [M+H]+	302263	738726	6	102,59	GNPS-ALKYLAMINES-LIBRARY.mgf		Low
23	alpha-Asarone [M]+	207082	732747	6	4934,88	MSNLIB-POSITIVE.mgf		Low
24	Conjugate of 3-Amino-5,6-dimethyl-2-pyrazinecarboxylic acid (delta mass: 87.0322 Da; putative annotation: N/A; putative formula: C3H5NO2) [M+H]+	254156	730724	6	3735,61	GNPS-CONJUGATED-METABOLOME-POSITIVE-PARTITION-2.mgf		Low
25	Ac-Lys-OH_hydroxyacetone (known isomers: 0; isobaric peaks in run: 0) [M+Na]+	270107	724051	6	3566,79	GNPS-ALKYLAMINES-LIBRARY.mgf		Low
26	Quinaldic acid_L-aspartate (known isomers: 1; isobaric peaks: 0) [M+H]+	290169	706376	6	3760,2	MULTIPLEX-SYNTHESIS-LIBRARY-ALL-PARTITION-4.mgf		Low
